# Nicotinamide-*N*-methyltransferase is essential for SAM and 1-methylnicotinamide homeostasis in the AML12 hepatocyte cell line

**DOI:** 10.1101/2022.09.25.509348

**Authors:** Mayuko Yoda, Rin Mizuno, Yoshihiro Izumi, Masatomo Takahashi, Takeshi Bamba, Shinpei Kawaoka

## Abstract

Nicotinamide-*N*-methyltransferase (NNMT) is an enzyme that consumes *S*-adenosyl-methionine (SAM) and nicotinamide (NAM) to produce *S*-adenosyl-homocysteine (SAH) and 1-methylnicotinamide (MNAM). How much NNMT contributes to the quantity regulation of these four metabolites depends on whether NNMT is a major consumer or producer of these metabolites, which varies among various cellular contexts. Yet, whether NNMT critically regulates these metabolites in the AML12 hepatocyte cell line has been unexplored. To address this, we knock down *Nnmt* in AML12 cells and investigate the effects of *Nnmt* RNAi on metabolism and gene expression. We find that *Nnmt* RNAi accumulates SAM and SAH, whereas it reduces MNAM with NAM being unaltered. These results indicate that NNMT is a significant consumer of SAM and critical for MNAM production in this cell line. Moreover, transcriptome analyses reveal that altered SAM and MNAM homeostasis is accompanied by various detrimental molecular phenotypes, as exemplified by the down-regulations of lipogenic genes such as *Srebf1*. Consistent with this, oil-red O-staining experiments demonstrate the decrease of total lipids upon *Nnmt* RNAi. These results suggest that NNMT maintains proper SAM and MNAM homeostasis, providing an additional example where NNMT plays a critical role in regulating SAM and MNAM metabolism.
