## Supplementary material for "Nicotinamide-*N*-methyltransferase is essential for SAM and 1-methylnicotinamide homeostasis in the AML12 hepatocyte cell line": Table S1

### Sheet: Sheet2
Supplementary Table 1. Relative expression of metabolites measured from AML12 cells treated with siLuc or siNnmt
Compound name (main)	Abbreviation	siLuc-1	siLuc-2	siLuc-3	siLuc-4	siLuc-5	siLuc-6	siLuc-7	siNnmt-1	siNnmt-2	siNnmt-3	siNnmt-4	siNnmt-5	siNnmt-6
Nicotinamide	NAM	1.22156	0.896715	0.675614	1.20611	1.02054	0.887428	0.995877	0.992875	1.00211	0.661419	0.698768	1.08057	1.29968
S-Adenosylmethionine	SAM	0.813251	0.979585	1.11318	1.09399	0.938318	1.21016	0.719265	1.27349	1.43134	1.40958	1.37392	1.33076	1.26629
1-Methylnicotinamide	MNAM	0.901736	0.825069	1.0223	1.25089	0.418677	1.45722	0.983885	0.451933	0.458865	0.451633	0.257937	0.766714	0.615794
S-Adenosyl-L-homocysteine	SAH	0.868895	0.781787	1.21502	1.13429	1.04251	1.85328	1.10421	1.51353	1.54371	2.04545	1.93335	2.77588	3.70608
Trigonelline	Trigonelline	N.D.	N.D.	N.D.	N.D.	N.D.	N.D.	N.D.	N.D.	N.D.	N.D.	N.D.	N.D.	N.D.
